# Traumatic brain injury exacerbates mitochondrial dysfunction in APP/PS1 knock-in mice through time-dependent pathways

**DOI:** 10.1101/2025.10.01.679790

**Authors:** Elika Z. Moallem, Hemendra J. Vekaria, Teresa Macheda, Margaret R. Hawkins, Kelly N. Roberts, Samir P. Patel, Patrick G. Sullivan, Adam D. Bachstetter

## Abstract

Cerebral hypometabolism occurs in both traumatic brain injury (TBI) and Alzheimer’s disease (AD), but whether these conditions act through distinct or overlapping mechanisms is unclear. TBI disrupts cerebral metabolism via blood–brain barrier damage, altered glucose transporter expression, calcium buffering abnormalities, and oxidative damage to metabolic enzymes. AD-related hypometabolism is linked to amyloid-β (Aβ) effects on mitochondria, including impaired respiration, oxidative stress, and altered mitophagy, fusion, and fission. We tested whether TBI-induced mitochondrial dysfunction exacerbates Aβ-mediated impairment using a closed-head injury (CHI) model in APP/PS1 knock-in (KI) mice. Injuries were delivered at 4-5 months of age, before plaque formation and mitochondrial deficits in KI mice. Bioenergetics were measured at 1, 4, and 8 months post-injury in hippocampus and cortex using Seahorse assays on isolated mitochondria. At 1 month, genotype-by-injury interactions revealed greater dysfunction in KI mice than either condition alone, with males more vulnerable than females. At 4-8 months, amyloid-mediated effects predominated, while TBI-specific changes were no longer apparent, suggesting recovery or convergence onto shared mechanisms. These results indicate that TBI can temporarily worsen mitochondrial dysfunction in the context of early amyloidosis, with sex influencing vulnerability. Findings provide insight into the temporal relationship between TBI and amyloid-induced mitochondrial deficits and support the importance of sex as a biological variable in neurodegenerative disease progression.

**Highlights:** TBI and APP/PS1 genotype interact to worsen early mitochondrial dysfunction.

Hippocampus exhibits greater susceptibility to combined TBI and amyloid pathology.

Sex-specific effects and temporal patterns underscore TBI’s role in AD risk.

Male mice show heightened vulnerability to TBI-induced mitochondrial dysfunction.

**GRAPHICAL ABSTRACT:** 
