## Supplementary Table 1 for "Traumatic brain injury exacerbates mitochondrial dysfunction in APP/PS1 knock-in mice through time-dependent pathways"

### Sheet: Supplementary Table 1
	Sex	Brain region	Endpoint	Timepoint	Genotype	Injury	Genotype x Injury
	Female and Male	Neocortex	SIII	1-month post-injury	F(1, 57) = 4.51, p = 0.039, partial η² = 0.083	F(1, 57) = 0.01, p = 0.915, partial η² = 0.000	F(1, 57) = 3.45, p = 0.069, partial η² = 0.065
				4-month post-injury	F(1, 57) = 10.35, p = 0.002, partial η² = 0.154	F(1, 57) = 0.31, p = 0.582, partial η² = 0.005	F(1, 57) = 1.84, p = 0.180, partial η² = 0.031
				8-month post-injury	F(1, 57) = 12.95, p = < .001, partial η² = 0.245	F(1, 57) = 0.04, p = 0.847, partial η² = 0.001	F(1, 57) = 0.54, p = 0.468, partial η² = 0.013
			SIV	1-month post-injury	F(1, 57) = 2.50, p = 0.120, partial η² = 0.048	F(1, 57) = 0.14, p = 0.706, partial η² = 0.003	F(1, 57) = 0.30, p = 0.589, partial η² = 0.006
				4-month post-injury	F(1, 57) = 0.03, p = 0.868, partial η² = 0.000	F(1, 57) = 1.03, p = 0.315, partial η² = 0.018	F(1, 57) = 0.26, p = 0.612, partial η² = 0.005
				8-month post-injury	F(1, 57) = 1.68, p = 0.203, partial η² = 0.040	F(1, 57) = 0.25, p = 0.623, partial η² = 0.006	F(1, 57) = 0.54, p = 0.467, partial η² = 0.013
			RCR	1-month post-injury	F(1, 57) = 0.06, p = 0.808, partial η² = 0.001	F(1, 57) = 0.54, p = 0.468, partial η² = 0.011	F(1, 57) = 1.32, p = 0.256, partial η² = 0.026
				4-month post-injury	F(1, 57) = 6.00, p = 0.017, partial η² = 0.095	F(1, 57) = 1.45, p = 0.234, partial η² = 0.025	F(1, 57) = 0.00, p = 0.987, partial η² = 0.000
				8-month post-injury	F(1, 57) = 2.16, p = 0.150, partial η² = 0.051	F(1, 57) = 0.59, p = 0.447, partial η² = 0.015	F(1, 57) = 0.02, p = 0.880, partial η² = 0.001
			SVcI	1-month post-injury	F(1, 57) = 5.06, p = 0.029, partial η² = 0.092	F(1, 57) = 0.01, p = 0.937, partial η² = 0.000	F(1, 57) = 3.60, p = 0.063, partial η² = 0.067
				4-month post-injury	F(1, 57) = 23.88, p = < .001, partial η² = 0.295	F(1, 57) = 0.03, p = 0.854, partial η² = 0.001	F(1, 57) = 0.02, p = 0.881, partial η² = 0.000
				8-month post-injury	F(1, 57) = 21.07, p = < .001, partial η² = 0.345	F(1, 57) = 0.00, p = 0.965, partial η² = 0.000	F(1, 57) = 0.13, p = 0.724, partial η² = 0.003
			SVcII	1-month post-injury	F(1, 57) = 6.98, p = 0.011, partial η² = 0.123	F(1, 57) = 0.44, p = 0.508, partial η² = 0.009	F(1, 57) = 1.99, p = 0.165, partial η² = 0.038
				4-month post-injury	F(1, 57) = 14.32, p = < .001, partial η² = 0.201	F(1, 57) = 0.84, p = 0.362, partial η² = 0.015	F(1, 57) = 0.19, p = 0.661, partial η² = 0.003
				8-month post-injury	F(1, 57) = 25.28, p = < .001, partial η² = 0.387	F(1, 57) = 0.02, p = 0.899, partial η² = 0.000	F(1, 57) = 0.02, p = 0.879, partial η² = 0.001
		Hippocampus	SIII	1-month post-injury	F(1, 57) = 0.32, p = 0.576, partial η² = 0.006	F(1, 57) = 4.92, p = 0.030, partial η² = 0.080	F(1, 57) = 10.98, p = 0.002, partial η² = 0.161
				4-month post-injury	F(1, 57) = 2.02, p = 0.161, partial η² = 0.036	F(1, 57) = 0.00, p = 0.951, partial η² = 0.000	F(1, 57) = 0.40, p = 0.528, partial η² = 0.007
				8-month post-injury	F(1, 57) = 6.38, p = 0.016, partial η² = 0.138	F(1, 57) = 0.11, p = 0.745, partial η² = 0.003	F(1, 57) = 0.49, p = 0.489, partial η² = 0.012
			SIV	1-month post-injury	F(1, 57) = 0.01, p = 0.930, partial η² = 0.000	F(1, 57) = 0.02, p = 0.898, partial η² = 0.000	F(1, 57) = 0.01, p = 0.910, partial η² = 0.000
				4-month post-injury	F(1, 57) = 0.02, p = 0.897, partial η² = 0.000	F(1, 57) = 0.01, p = 0.923, partial η² = 0.000	F(1, 57) = 0.36, p = 0.552, partial η² = 0.007
				8-month post-injury	F(1, 57) = 9.11, p = 0.004, partial η² = 0.186	F(1, 57) = 1.16, p = 0.288, partial η² = 0.028	F(1, 57) = 2.66, p = 0.111, partial η² = 0.062
			RCR	1-month post-injury	F(1, 57) = 0.00, p = 0.960, partial η² = 0.000	F(1, 57) = 1.38, p = 0.245, partial η² = 0.024	F(1, 57) = 4.58, p = 0.037, partial η² = 0.074
				4-month post-injury	F(1, 57) = 2.13, p = 0.150, partial η² = 0.038	F(1, 57) = 0.02, p = 0.893, partial η² = 0.000	F(1, 57) = 0.29, p = 0.595, partial η² = 0.005
				8-month post-injury	F(1, 57) = 1.74, p = 0.195, partial η² = 0.042	F(1, 57) = 0.40, p = 0.530, partial η² = 0.010	F(1, 57) = 2.84, p = 0.100, partial η² = 0.066
			SVcI	1-month post-injury	F(1, 57) = 0.17, p = 0.681, partial η² = 0.003	F(1, 57) = 2.72, p = 0.105, partial η² = 0.046	F(1, 57) = 6.10, p = 0.017, partial η² = 0.097
				4-month post-injury	F(1, 57) = 1.44, p = 0.236, partial η² = 0.026	F(1, 57) = 0.35, p = 0.556, partial η² = 0.006	F(1, 57) = 0.24, p = 0.624, partial η² = 0.004
				8-month post-injury	F(1, 57) = 0.94, p = 0.337, partial η² = 0.023	F(1, 57) = 0.90, p = 0.348, partial η² = 0.022	F(1, 57) = 0.02, p = 0.885, partial η² = 0.001
			SVcII	1-month post-injury	F(1, 57) = 0.15, p = 0.704, partial η² = 0.003	F(1, 57) = 4.64, p = 0.035, partial η² = 0.075	F(1, 57) = 5.30, p = 0.025, partial η² = 0.085
				4-month post-injury	F(1, 57) = 7.47, p = 0.008, partial η² = 0.122	F(1, 57) = 1.25, p = 0.268, partial η² = 0.023	F(1, 57) = 0.15, p = 0.704, partial η² = 0.003
				8-month post-injury	F(1, 57) = 1.51, p = 0.227, partial η² = 0.036	F(1, 57) = 0.02, p = 0.889, partial η² = 0.000	F(1, 57) = 0.31, p = 0.581, partial η² = 0.008
	Female	Neocortex	SIII	1-month post-injury	F(1, 29) = 6.96, p = 0.013, partial η² = 0.193	F(1, 29) = 0.23, p = 0.638, partial η² = 0.008	F(1, 29) = 1.44, p = 0.240, partial η² = 0.047
				4-month post-injury	F(1, 31) = 5.77, p = 0.022, partial η² = 0.157	F(1, 31) = 1.64, p = 0.210, partial η² = 0.050	F(1, 31) = 4.51, p = 0.042, partial η² = 0.127
				8-month post-injury	F(1, 19) = 4.99, p = 0.038, partial η² = 0.208	F(1, 19) = 0.64, p = 0.434, partial η² = 0.033	F(1, 19) = 0.43, p = 0.520, partial η² = 0.022
			SIV	1-month post-injury	F(1, 29) = 0.72, p = 0.402, partial η² = 0.024	F(1, 29) = 0.03, p = 0.871, partial η² = 0.001	F(1, 29) = 0.08, p = 0.780, partial η² = 0.003
				4-month post-injury	F(1, 31) = 0.05, p = 0.823, partial η² = 0.002	F(1, 31) = 0.28, p = 0.599, partial η² = 0.009	F(1, 31) = 1.56, p = 0.221, partial η² = 0.048
				8-month post-injury	F(1, 19) = 0.06, p = 0.813, partial η² = 0.003	F(1, 19) = 0.05, p = 0.823, partial η² = 0.003	F(1, 19) = 0.35, p = 0.564, partial η² = 0.018
			RCR	1-month post-injury	F(1, 29) = 0.06, p = 0.802, partial η² = 0.002	F(1, 29) = 0.40, p = 0.533, partial η² = 0.014	F(1, 29) = 2.38, p = 0.134, partial η² = 0.076
				4-month post-injury	F(1, 31) = 5.52, p = 0.025, partial η² = 0.151	F(1, 31) = 0.16, p = 0.693, partial η² = 0.005	F(1, 31) = 0.12, p = 0.733, partial η² = 0.004
				8-month post-injury	F(1, 19) = 5.95, p = 0.025, partial η² = 0.238	F(1, 19) = 0.19, p = 0.667, partial η² = 0.010	F(1, 19) = 0.03, p = 0.865, partial η² = 0.002
			SVcI	1-month post-injury	F(1, 29) = 8.73, p = 0.006, partial η² = 0.231	F(1, 29) = 0.54, p = 0.468, partial η² = 0.018	F(1, 29) = 3.23, p = 0.083, partial η² = 0.100
				4-month post-injury	F(1, 31) = 14.87, p = < .001, partial η² = 0.324	F(1, 31) = 0.27, p = 0.609, partial η² = 0.009	F(1, 31) = 0.72, p = 0.404, partial η² = 0.023
				8-month post-injury	F(1, 19) = 13.15, p = 0.002, partial η² = 0.409	F(1, 19) = 0.49, p = 0.491, partial η² = 0.025	F(1, 19) = 0.02, p = 0.902, partial η² = 0.001
			SVcII	1-month post-injury	F(1, 29) = 9.53, p = 0.004, partial η² = 0.247	F(1, 29) = 1.65, p = 0.209, partial η² = 0.054	F(1, 29) = 0.79, p = 0.382, partial η² = 0.026
				4-month post-injury	F(1, 31) = 5.77, p = 0.022, partial η² = 0.157	F(1, 31) = 2.25, p = 0.143, partial η² = 0.068	F(1, 31) = 0.56, p = 0.459, partial η² = 0.018
				8-month post-injury	F(1, 19) = 11.57, p = 0.003, partial η² = 0.379	F(1, 19) = 0.50, p = 0.487, partial η² = 0.026	F(1, 19) = 0.77, p = 0.391, partial η² = 0.039
		Hippocampus	SIII	1-month post-injury	F(1, 34) = 0.14, p = 0.712, partial η² = 0.004	F(1, 34) = 0.69, p = 0.413, partial η² = 0.020	F(1, 34) = 3.52, p = 0.069, partial η² = 0.094
				4-month post-injury	F(1, 28) = 2.27, p = 0.143, partial η² = 0.075	F(1, 28) = 0.51, p = 0.483, partial η² = 0.018	F(1, 28) = 0.03, p = 0.861, partial η² = 0.001
				8-month post-injury	F(1, 17) = 16.09, p = < .001, partial η² = 0.486	F(1, 17) = 0.28, p = 0.601, partial η² = 0.016	F(1, 17) = 0.40, p = 0.536, partial η² = 0.023
			SIV	1-month post-injury	F(1, 34) = 0.00, p = 0.950, partial η² = 0.000	F(1, 34) = 0.25, p = 0.624, partial η² = 0.007	F(1, 34) = 0.00, p = 0.979, partial η² = 0.000
				4-month post-injury	F(1, 28) = 0.03, p = 0.870, partial η² = 0.001	F(1, 28) = 0.02, p = 0.899, partial η² = 0.001	F(1, 28) = 0.09, p = 0.765, partial η² = 0.003
				8-month post-injury	F(1, 17) = 8.07, p = 0.011, partial η² = 0.322	F(1, 17) = 0.76, p = 0.397, partial η² = 0.043	F(1, 17) = 3.79, p = 0.068, partial η² = 0.182
			RCR	1-month post-injury	F(1, 34) = 0.53, p = 0.470, partial η² = 0.015	F(1, 34) = 1.37, p = 0.250, partial η² = 0.039	F(1, 34) = 0.74, p = 0.395, partial η² = 0.021
				4-month post-injury	F(1, 28) = 2.49, p = 0.126, partial η² = 0.082	F(1, 28) = 0.13, p = 0.719, partial η² = 0.005	F(1, 28) = 0.25, p = 0.621, partial η² = 0.009
				8-month post-injury	F(1, 17) = 0.02, p = 0.901, partial η² = 0.001	F(1, 17) = 0.07, p = 0.798, partial η² = 0.004	F(1, 17) = 5.51, p = 0.031, partial η² = 0.245
			SVcI	1-month post-injury	F(1, 34) = 3.21, p = 0.082, partial η² = 0.086	F(1, 34) = 0.00, p = 0.948, partial η² = 0.000	F(1, 34) = 3.15, p = 0.085, partial η² = 0.085
				4-month post-injury	F(1, 28) = 1.52, p = 0.227, partial η² = 0.052	F(1, 28) = 1.10, p = 0.303, partial η² = 0.038	F(1, 28) = 0.02, p = 0.899, partial η² = 0.001
				8-month post-injury	F(1, 17) = 7.59, p = 0.014, partial η² = 0.309	F(1, 17) = 0.89, p = 0.359, partial η² = 0.050	F(1, 17) = 0.08, p = 0.781, partial η² = 0.005
			SVcII	1-month post-injury	F(1, 34) = 1.20, p = 0.281, partial η² = 0.034	F(1, 34) = 0.14, p = 0.707, partial η² = 0.004	F(1, 34) = 3.32, p = 0.077, partial η² = 0.089
				4-month post-injury	F(1, 28) = 6.27, p = 0.018, partial η² = 0.183	F(1, 28) = 1.96, p = 0.173, partial η² = 0.065	F(1, 28) = 0.03, p = 0.872, partial η² = 0.001
				8-month post-injury	F(1, 17) = 15.89, p = < .001, partial η² = 0.483	F(1, 17) = 0.41, p = 0.531, partial η² = 0.024	F(1, 17) = 0.01, p = 0.907, partial η² = 0.001
	Male	Neocortex	SIII	1-month post-injury	F(1, 17) = 0.00, p = 0.997, partial η² = 0.000	F(1, 17) = 0.95, p = 0.342, partial η² = 0.053	F(1, 17) = 3.07, p = 0.098, partial η² = 0.153
				4-month post-injury	F(1, 22) = 4.33, p = 0.049, partial η² = 0.164	F(1, 22) = 0.39, p = 0.539, partial η² = 0.017	F(1, 22) = 0.15, p = 0.706, partial η² = 0.007
				8-month post-injury	F(1, 17) = 7.38, p = 0.015, partial η² = 0.303	F(1, 17) = 0.52, p = 0.482, partial η² = 0.030	F(1, 17) = 0.22, p = 0.643, partial η² = 0.013
			SIV	1-month post-injury	F(1, 17) = 1.43, p = 0.247, partial η² = 0.078	F(1, 17) = 0.31, p = 0.584, partial η² = 0.018	F(1, 17) = 1.28, p = 0.274, partial η² = 0.070
				4-month post-injury	F(1, 22) = 0.37, p = 0.551, partial η² = 0.016	F(1, 22) = 0.96, p = 0.338, partial η² = 0.042	F(1, 22) = 0.64, p = 0.433, partial η² = 0.028
				8-month post-injury	F(1, 17) = 2.26, p = 0.151, partial η² = 0.117	F(1, 17) = 0.77, p = 0.394, partial η² = 0.043	F(1, 17) = 0.41, p = 0.532, partial η² = 0.023
			RCR	1-month post-injury	F(1, 17) = 0.21, p = 0.649, partial η² = 0.012	F(1, 17) = 0.38, p = 0.548, partial η² = 0.022	F(1, 17) = 0.00, p = 0.965, partial η² = 0.000
				4-month post-injury	F(1, 22) = 0.83, p = 0.372, partial η² = 0.036	F(1, 22) = 1.83, p = 0.190, partial η² = 0.077	F(1, 22) = 0.13, p = 0.722, partial η² = 0.006
				8-month post-injury	F(1, 17) = 0.03, p = 0.859, partial η² = 0.002	F(1, 17) = 0.29, p = 0.597, partial η² = 0.017	F(1, 17) = 0.06, p = 0.805, partial η² = 0.004
			SVcI	1-month post-injury	F(1, 17) = 0.10, p = 0.761, partial η² = 0.006	F(1, 17) = 0.35, p = 0.564, partial η² = 0.020	F(1, 17) = 1.30, p = 0.271, partial η² = 0.071
				4-month post-injury	F(1, 22) = 8.24, p = 0.009, partial η² = 0.272	F(1, 22) = 0.07, p = 0.791, partial η² = 0.003	F(1, 22) = 0.49, p = 0.493, partial η² = 0.022
				8-month post-injury	F(1, 17) = 7.22, p = 0.016, partial η² = 0.298	F(1, 17) = 0.70, p = 0.414, partial η² = 0.040	F(1, 17) = 0.18, p = 0.676, partial η² = 0.010
			SVcII	1-month post-injury	F(1, 17) = 0.25, p = 0.624, partial η² = 0.014	F(1, 17) = 0.02, p = 0.884, partial η² = 0.001	F(1, 17) = 2.16, p = 0.160, partial η² = 0.113
				4-month post-injury	F(1, 22) = 8.05, p = 0.010, partial η² = 0.268	F(1, 22) = 0.10, p = 0.750, partial η² = 0.005	F(1, 22) = 0.05, p = 0.821, partial η² = 0.002
				8-month post-injury	F(1, 17) = 11.21, p = 0.004, partial η² = 0.397	F(1, 17) = 0.15, p = 0.702, partial η² = 0.009	F(1, 17) = 1.14, p = 0.300, partial η² = 0.063
		Hippocampus	SIII	1-month post-injury	F(1, 19) = 2.43, p = 0.135, partial η² = 0.114	F(1, 19) = 9.27, p = 0.007, partial η² = 0.328	F(1, 19) = 11.45, p = 0.003, partial η² = 0.376
				4-month post-injury	F(1, 22) = 0.15, p = 0.706, partial η² = 0.007	F(1, 22) = 0.21, p = 0.649, partial η² = 0.010	F(1, 22) = 1.33, p = 0.260, partial η² = 0.057
				8-month post-injury	F(1, 19) = 0.02, p = 0.889, partial η² = 0.001	F(1, 19) = 0.00, p = 0.972, partial η² = 0.000	F(1, 19) = 0.07, p = 0.801, partial η² = 0.003
			SIV	1-month post-injury	F(1, 19) = 0.00, p = 0.963, partial η² = 0.000	F(1, 19) = 0.61, p = 0.445, partial η² = 0.031	F(1, 19) = 0.01, p = 0.918, partial η² = 0.001
				4-month post-injury	F(1, 22) = 0.01, p = 0.913, partial η² = 0.001	F(1, 22) = 0.13, p = 0.726, partial η² = 0.006	F(1, 22) = 0.37, p = 0.551, partial η² = 0.016
				8-month post-injury	F(1, 19) = 2.00, p = 0.174, partial η² = 0.095	F(1, 19) = 0.46, p = 0.507, partial η² = 0.024	F(1, 19) = 0.16, p = 0.697, partial η² = 0.008
			RCR	1-month post-injury	F(1, 19) = 0.68, p = 0.420, partial η² = 0.035	F(1, 19) = 0.24, p = 0.631, partial η² = 0.012	F(1, 19) = 5.25, p = 0.034, partial η² = 0.216
				4-month post-injury	F(1, 22) = 0.17, p = 0.683, partial η² = 0.008	F(1, 22) = 0.17, p = 0.682, partial η² = 0.008	F(1, 22) = 0.03, p = 0.865, partial η² = 0.001
				8-month post-injury	F(1, 19) = 2.79, p = 0.111, partial η² = 0.128	F(1, 19) = 0.34, p = 0.568, partial η² = 0.017	F(1, 19) = 0.14, p = 0.714, partial η² = 0.007
			SVcI	1-month post-injury	F(1, 19) = 2.04, p = 0.169, partial η² = 0.097	F(1, 19) = 9.98, p = 0.005, partial η² = 0.344	F(1, 19) = 4.39, p = 0.050, partial η² = 0.188
				4-month post-injury	F(1, 22) = 0.13, p = 0.727, partial η² = 0.006	F(1, 22) = 0.00, p = 0.981, partial η² = 0.000	F(1, 22) = 0.79, p = 0.385, partial η² = 0.034
				8-month post-injury	F(1, 19) = 0.81, p = 0.380, partial η² = 0.041	F(1, 19) = 0.29, p = 0.596, partial η² = 0.015	F(1, 19) = 0.06, p = 0.803, partial η² = 0.003
			SVcII	1-month post-injury	F(1, 19) = 3.95, p = 0.062, partial η² = 0.172	F(1, 19) = 12.91, p = 0.002, partial η² = 0.405	F(1, 19) = 3.12, p = 0.094, partial η² = 0.141
				4-month post-injury	F(1, 22) = 1.24, p = 0.277, partial η² = 0.054	F(1, 22) = 0.08, p = 0.778, partial η² = 0.004	F(1, 22) = 0.87, p = 0.360, partial η² = 0.038
				8-month post-injury	F(1, 19) = 1.59, p = 0.223, partial η² = 0.077	F(1, 19) = 0.04, p = 0.836, partial η² = 0.002	F(1, 19) = 0.20, p = 0.659, partial η² = 0.010
